# Rate-of-change analysis in palaeoecology revisited: a new approach

**DOI:** 10.1101/2020.12.16.422943

**Authors:** Ondřej Mottl, John-Arvid Grytnes, Alistair W.R. Seddon, Manuel J. Steinbauer, Kuber P. Bhatta, Vivian A. Felde, Suzette G.A. Flantua, H. John B. Birks

## Abstract

Dynamics in the rate of compositional change (rate-of-change; RoC) of biotic or abiotic assemblages preserved in palaeoecological sequences, are thought to reflect changes due to exogenous drivers such as climate and human forcing as well as endogenous factors linked to local dynamics and biotic interactions. However, changes in sedimentation rates and sampling strategies can result in an uneven distribution of time intervals and are known to affect RoC estimates. Furthermore, there has been relatively little exploration of the implications of these challenges in quantifying RoC in palaeoecology.

Here, we introduce *R-Ratepol* – an easy-to-use R package – that provides a robust numerical technique for detecting and summarising RoC patterns in complex multivariate time-ordered stratigraphical sequences. First, we compare the performance of common methods of estimating RoC and detecting periods of high RoC (peak-point) using simulated pollen-stratigraphical data with known patterns of compositional change and temporal resolution. In addition, we propose a new method of binning with a moving window, which shows a more than 5-fold increase in the correct detection of peak-points compared to the more traditional way of using individual levels.

Next, we apply our new methodology to four representative European pollen sequences and show that our approach also performs well in detecting periods of significant compositional change during known onsets of human activity, early land-use transformation, and changes in fire frequency.

Expanding the approach using *R-Ratepol* to open-access paleoecological datasets in global databases, such as Neotoma, will allow future palaeoecological and macroecological studies to quantify major changes in biotic composition or in sets of abiotic variables across broad spatio-temporal scales.
