## Supplementary Table 1 for "Rate-of-change analysis in palaeoecology revisited: a new approach"

cond((Int))	disp((Int))	cond(dataset_type)	cond(Peak)	cond(WU)	cond(dataset_type:Peak)	cond(dataset_type:WU)	cond(Peak:WU)	cond(dataset_type:Peak:WU)	df	logLik	AICc	delta	weight
-1.4910444187360887	+	+	+	+	+	+	+	+	63	540445.0087733284	-1080763.8830031436	0	1
-1.1086006318197354	+	+	+	+	+	+	+	NA	39	534298.1837820573	-1068518.3155294247	12245.567473718897	0
-1.3810485948665698	+	+	+	+	NA	+	+	NA	27	532977.2832752502	-1065900.541338735	14863.341664408566	0
-0.9317319935398074	+	+	+	+	+	+	NA	NA	31	528566.8375498697	-1057071.6420154278	23692.240987715777	0
-1.2086872859017406	+	+	+	+	NA	+	NA	NA	19	527466.405612117	-1054894.7985533439	25869.08444979973	0
-1.935054031726395	+	+	+	+	+	NA	+	NA	33	526690.9235083171	-1053315.8095954289	27448.07340771472	0
-2.4267311836334584	+	+	+	+	NA	NA	+	NA	21	525554.5251197771	-1051067.0348339053	29696.848169238307	0
-1.6745946370699754	+	+	+	+	+	NA	NA	NA	25	521517.125062189	-1042984.2284483184	37779.65455482516	0
-2.0021373551550266	+	+	+	+	NA	NA	NA	NA	13	520809.7339524673	-1041593.461836852	39170.42116629158	0
-1.7000319554424554	+	+	NA	+	NA	+	NA	NA	15	515901.5076058753	-1031773.0072096167	48990.87579352688	0
-2.187365282022766	+	+	NA	+	NA	NA	NA	NA	9	513329.13271495805	-1026640.2624294161	54123.62057372753	0
-0.7737673088452253	+	+	+	NA	+	NA	NA	NA	23	510553.7098078739	-1021061.4012083848	59702.481794758816	0
-1.1054741787290447	+	+	+	NA	NA	NA	NA	NA	11	509424.8668278349	-1018827.7292547897	61936.15374835394	0
-1.3954001368161169	+	+	NA	NA	NA	NA	NA	NA	7	505002.85108132585	-1009991.7002957361	70772.18270740751	0
