## Supplementary Table 2 for "Rate-of-change analysis in palaeoecology revisited: a new approach"

cond((Int))	disp((Int))	cond(DC)	cond(diversity)	cond(position)	cond(smooth)	cond(DC:diversity)	cond(DC:position)	cond(DC:smooth)	cond(diversity:position)	cond(diversity:smooth)	cond(position:smooth)	cond(DC:diversity:position)	cond(DC:diversity:smooth)	cond(DC:position:smooth)	cond(diversity:position:smooth)	cond(DC:diversity:position:smooth)	df	logLik	AICc	delta	weight
-9.49925454144691	+	+	NA	+	+	NA	NA	NA	NA	NA	+	NA	NA	NA	NA	NA	13	59693.069571942084	-119360.04782426551	0	0.346291951196128
-9.486455363223557	+	+	NA	+	+	NA	+	NA	NA	NA	+	NA	NA	NA	NA	NA	14	59693.237434459574	-119358.36947368702	1.6783505784842419	0.149621222873979
-9.497826691618451	+	+	+	+	+	NA	NA	NA	NA	NA	+	NA	NA	NA	NA	NA	14	59693.096345741695	-119358.08729625127	1.9605280142422998	0.129932904986081
-9.484964574245117	+	+	+	+	+	NA	+	NA	NA	NA	+	NA	NA	NA	NA	NA	15	59693.26426398046	-119356.40804603322	3.6397782322892454	0.0561144352748799
-9.497371737691887	+	+	+	+	+	+	NA	NA	NA	NA	+	NA	NA	NA	NA	NA	15	59693.104389113585	-119356.08829629947	3.959527966042515	0.0478235514267937
-9.49868290209273	+	+	+	+	+	NA	NA	NA	+	NA	+	NA	NA	NA	NA	NA	15	59693.09713866199	-119356.07379539628	3.9740288692264585	0.0474780630690226
-9.487372659293701	+	NA	NA	+	+	NA	NA	NA	NA	NA	+	NA	NA	NA	NA	NA	12	59690.0374251793	-119355.99659603203	4.051228233482107	0.0456803438238185
-9.501820249150837	+	+	NA	+	+	NA	NA	+	NA	NA	+	NA	NA	NA	NA	NA	17	59694.69399116211	-119355.23429071196	4.813533553548041	0.0312030370703867
-9.484560577614522	+	+	+	+	+	+	+	NA	NA	NA	+	NA	NA	NA	NA	NA	16	59693.272311558074	-119354.40804264916	5.639781616351684	0.0206433121614157
-9.485864137357565	+	+	+	+	+	NA	+	NA	+	NA	+	NA	NA	NA	NA	NA	16	59693.265019316015	-119354.39345816504	5.654366100468906	0.020493323673083
-9.498239174829537	+	+	+	+	+	+	NA	NA	+	NA	+	NA	NA	NA	NA	NA	16	59693.10517665942	-119354.07377285184	5.974051413664711	0.0174660064279732
-9.485890070407288	+	NA	+	+	+	NA	NA	NA	NA	NA	+	NA	NA	NA	NA	NA	13	59690.06435107225	-119354.03738252584	6.0104417396651115	0.0171510833209456
-9.488894688026551	+	+	NA	+	+	NA	+	+	NA	NA	+	NA	NA	NA	NA	NA	18	59694.86413496535	-119353.55645380409	6.4913704614154994	0.0134852565080705
-9.500381074503402	+	+	+	+	+	NA	NA	+	NA	NA	+	NA	NA	NA	NA	NA	18	59694.721072860884	-119353.27032959517	6.777494670343003	0.0116876750691369
-9.485436410809179	+	+	+	+	+	+	+	NA	+	NA	+	NA	NA	NA	NA	NA	17	59693.273075074874	-119352.39245853749	7.655365728016477	0.00753530526986721
-9.486798935527409	+	NA	+	+	+	NA	NA	NA	+	NA	+	NA	NA	NA	NA	NA	14	59690.065122995074	-119352.02485075803	8.022973507482675	0.00627011976106205
-9.487427729604013	+	+	+	+	+	NA	+	+	NA	NA	+	NA	NA	NA	NA	NA	19	59694.89127645633	-119351.59159813878	8.456226126727415	0.00504889367731404
-9.499957393471144	+	+	+	+	+	+	NA	+	NA	NA	+	NA	NA	NA	NA	NA	19	59694.729328853435	-119351.267702933	8.780121332514682	0.00429401220845054
-9.501285477745304	+	+	+	+	+	NA	NA	+	+	NA	+	NA	NA	NA	NA	NA	19	59694.721890978035	-119351.2528271822	8.794997083314229	0.00426219236339498
-9.484112297162708	+	+	+	+	+	+	+	NA	+	NA	+	+	NA	NA	NA	NA	18	59693.274840287886	-119350.37786444917	9.669959816339542	0.00275192949634388
-9.49568930147993	+	+	+	+	+	NA	NA	NA	NA	+	+	NA	NA	NA	NA	NA	18	59693.21884661734	-119350.26587710808	9.781947157433024	0.00260207350765481
-9.487018207440288	+	+	+	+	+	+	+	+	NA	NA	+	NA	NA	NA	NA	NA	20	59694.89953759888	-119349.58796687909	10.459857386420481	0.00185401492197479
-9.488328203815255	+	+	+	+	+	NA	+	+	+	NA	+	NA	NA	NA	NA	NA	20	59694.89205523422	-119349.57300214976	10.474822115749703	0.00184019427627038
-9.500804584363902	+	+	+	+	+	+	NA	+	+	NA	+	NA	NA	NA	NA	NA	20	59694.730142928514	-119349.24917753835	10.798646727154846	0.00156511428247891
-9.482929247587961	+	+	+	+	+	NA	+	NA	NA	+	+	NA	NA	NA	NA	NA	19	59693.386686123755	-119348.58241747363	11.465406791874557	0.00112140101846367
-9.495244008407402	+	+	+	+	+	+	NA	NA	NA	+	+	NA	NA	NA	NA	NA	19	59693.227067190266	-119348.26317960666	11.784644658851903	0.000955959127434461
-9.496506074495258	+	+	+	+	+	NA	NA	NA	+	+	+	NA	NA	NA	NA	NA	19	59693.21951480572	-119348.24807483757	11.799749427940696	0.000948766551233804
-9.487853751580987	+	+	+	+	+	+	+	+	+	NA	+	NA	NA	NA	NA	NA	21	59694.900324966715	-119347.56837240704	12.479451858467655	0.000675404356782014
-9.48245445895218	+	+	+	+	+	+	+	NA	NA	+	+	NA	NA	NA	NA	NA	20	59693.394912707256	-119346.57871709584	13.469107169672498	0.000411777808038672
-9.483678853331414	+	+	+	+	+	NA	+	NA	+	+	+	NA	NA	NA	NA	NA	20	59693.38732144995	-119346.56353458122	13.484289684289251	0.000408663731576431
-9.496094915787594	+	+	+	+	+	+	NA	NA	+	+	+	NA	NA	NA	NA	NA	20	59693.227730905615	-119346.24435349256	13.803470772953006	0.000348382878783109
-9.483842550468758	+	NA	+	+	+	NA	NA	NA	NA	+	+	NA	NA	NA	NA	NA	17	59690.18807666863	-119346.222461725	13.825362540505012	0.000344590314631872
-9.492183963577938	+	+	NA	+	+	NA	+	+	NA	NA	+	NA	NA	+	NA	NA	22	59694.94786834016	-119345.64127351713	14.406550748375594	0.000257691237314996
-9.486601501571803	+	+	+	+	+	+	+	+	+	NA	+	+	NA	NA	NA	NA	22	59694.90204219424	-119345.54962122529	14.49820304021705	0.000246148735166646
-9.498316603190505	+	+	+	+	+	NA	NA	+	NA	+	+	NA	NA	NA	NA	NA	22	59694.84337386518	-119345.43228456717	14.61553969833767	0.000232123054566679
-9.483239929618987	+	+	+	+	+	+	+	NA	+	+	+	NA	NA	NA	NA	NA	21	59693.39555076633	-119344.55882400626	15.489000259243767	0.000149985310336675
-9.484661253507081	+	NA	+	+	+	NA	NA	NA	+	+	+	NA	NA	NA	NA	NA	18	59690.18872504227	-119344.20563395794	15.842190307565033	0.000125705558382687
-9.485359551109191	+	+	+	+	+	NA	+	+	NA	+	+	NA	NA	NA	NA	NA	23	59695.013490590376	-119343.74931518477	16.29850908073422	0.000100061294925521
-9.490772416175343	+	+	+	+	+	NA	+	+	NA	NA	+	NA	NA	+	NA	NA	23	59694.974967424765	-119343.67226885355	16.375555411956157	9.62799199856528e-05
-9.497845760316132	+	+	+	+	+	+	NA	+	NA	+	+	NA	NA	NA	NA	NA	23	59694.851438681595	-119343.42521136721	16.62261289829621	8.50918310564498e-05
-9.499127797087436	+	+	+	+	+	NA	NA	+	+	+	+	NA	NA	NA	NA	NA	23	59694.84406356219	-119343.4104611284	16.637363137109787	8.44665771371087e-05
-9.48194949848083	+	+	+	+	+	+	+	NA	+	+	+	+	NA	NA	NA	NA	22	59693.397302534926	-119342.54014190666	17.50768235884607	5.46635053439976e-05
-9.484937792906665	+	+	+	+	+	+	+	+	NA	+	+	NA	NA	NA	NA	NA	24	59695.02156223223	-119341.741237672	18.306586593505926	3.66621244597679e-05
-9.486171972150522	+	+	+	+	+	NA	+	+	+	+	+	NA	NA	NA	NA	NA	24	59695.014147636386	-119341.72640848032	18.321415785190766	3.63912949107627e-05
-9.490275313750177	+	+	+	+	+	+	+	+	NA	NA	+	NA	NA	+	NA	NA	24	59694.98325306949	-119341.66461934653	18.383204918980482	3.52841914143485e-05
-9.491602107122048	+	+	+	+	+	NA	+	+	+	NA	+	NA	NA	+	NA	NA	24	59694.97572045308	-119341.64955411371	18.39827015179617	3.50194076444398e-05
-9.49867523311837	+	+	+	+	+	+	NA	+	+	+	+	NA	NA	NA	NA	NA	24	59694.852127216676	-119341.4023676409	18.645456624610233	3.09480247225541e-05
-9.49933249442954	+	+	+	+	+	NA	NA	NA	+	+	+	NA	NA	NA	+	NA	23	59693.23493735721	-119340.19220871844	19.855615547072375	1.68985820205186e-05
-9.485731051833799	+	+	+	+	+	+	+	+	+	+	+	NA	NA	NA	NA	NA	25	59695.02222170127	-119339.71731708145	20.33050718405866	1.33268912948607e-05
-9.491144448706754	+	+	+	+	+	+	+	+	+	NA	+	NA	NA	+	NA	NA	25	59694.98401150619	-119339.64089669129	20.40692757422221	1.28272741980766e-05
-9.486529259034105	+	+	+	+	+	NA	+	NA	+	+	+	NA	NA	NA	+	NA	24	59693.402861742776	-119338.5038366931	21.543987572411424	7.26482131665843e-06
-9.498943657432719	+	+	+	+	+	+	NA	NA	+	+	+	NA	NA	NA	+	NA	24	59693.24317241653	-119338.1844580406	21.863366224904894	6.1925959411452e-06
-9.484396164622657	+	+	+	+	+	+	+	+	+	+	+	+	NA	NA	NA	NA	26	59695.02393758474	-119337.69448981836	22.3533344471507	4.84704996020179e-06
-9.489875543485947	+	+	+	+	+	+	+	+	+	NA	+	+	NA	+	NA	NA	26	59694.98577672362	-119337.61816809612	22.42965616939182	4.6655671531051e-06
-9.486131551768256	+	+	+	+	+	+	+	NA	+	+	+	NA	NA	NA	+	NA	25	59693.411117157106	-119336.49510799312	23.552716272388352	2.66093975469471e-06
-9.487525560243656	+	NA	+	+	+	NA	NA	NA	+	+	+	NA	NA	NA	+	NA	22	59690.20428379247	-119336.15410442174	23.893719843763392	2.24381505330826e-06
-9.498570844905315	+	+	+	+	+	+	NA	+	NA	+	+	NA	+	NA	NA	NA	27	59695.136020814694	-119335.89137697683	24.156447288682102	1.96759865721901e-06
-9.488721201047067	+	+	+	+	+	NA	+	+	NA	+	+	NA	NA	+	NA	NA	27	59695.09714467033	-119335.8136246881	24.23419957740407	1.89257379531698e-06
-9.501928683843557	+	+	+	+	+	NA	NA	+	+	+	+	NA	NA	NA	+	NA	27	59694.85938775257	-119335.33811085258	24.709713412928977	1.4920944161321e-06
-9.4848671936490625	+	+	+	+	+	+	+	NA	+	+	+	+	NA	NA	+	NA	26	59693.412886371625	-119334.47238739213	25.57543687337602	9.6784730312488e-07
-9.485606934748542	+	+	+	+	+	+	+	+	NA	+	+	NA	+	NA	NA	NA	28	59695.30610685443	-119334.20324871263	25.844575552880997	8.45987843718046e-07
-9.499343537585409	+	+	+	+	+	+	NA	+	+	+	+	NA	+	NA	NA	NA	28	59695.13669890164	-119333.86443280705	26.183391458456754	7.14152866088853e-07
-9.488242033843902	+	+	+	+	+	+	+	+	NA	+	+	NA	NA	+	NA	NA	28	59695.105231376096	-119333.80149775597	26.246326509542996	6.92030141703713e-07
-9.48946417445875	+	+	+	+	+	NA	+	+	+	+	+	NA	NA	+	NA	NA	28	59695.09777657784	-119333.78658815945	26.261236106060096	6.8689037836097e-07
-9.488989817228651	+	+	+	+	+	NA	+	+	+	+	+	NA	NA	NA	+	NA	28	59695.029593772306	-119333.65022254839	26.397601717122598	6.41617228283484e-07
-9.501503677904946	+	+	+	+	+	+	NA	+	+	+	+	NA	NA	NA	+	NA	28	59694.86745813836	-119333.3259512805	26.72187298501376	5.45583723783409e-07
-9.48647807255123	+	+	+	+	+	+	+	+	+	+	+	NA	+	NA	NA	NA	29	59695.3067605723	-119332.17523399094	27.872590274564573	3.06892532571785e-07
-9.488991183277431	+	+	+	+	+	+	+	+	+	+	+	NA	NA	+	NA	NA	29	59695.10587075811	-119331.77345436257	28.274369902937906	2.5103887694048e-07
-9.488534867308886	+	+	+	+	+	+	+	+	+	+	+	NA	NA	NA	+	NA	29	59695.03767943721	-119331.63707172078	28.41075254473253	2.3449083276828e-07
-9.48520383699602	+	+	+	+	+	+	+	+	+	+	+	+	+	NA	NA	NA	30	59695.30829596996	-119330.14796004271	29.899864222796168	1.11370296691499e-07
-9.487681231940478	+	+	+	+	+	+	+	+	+	+	+	+	NA	+	NA	NA	30	59695.107652517436	-119329.74667313766	30.301151127845515	9.11236342801563e-08
-9.487272820579426	+	+	+	+	+	+	+	+	+	+	+	+	NA	NA	+	NA	30	59695.03943939589	-119329.61024689458	30.43757737093256	8.51150679288674e-08
-9.48889335785052	+	+	+	+	+	+	+	+	NA	+	+	NA	+	+	NA	NA	32	59695.389826934996	-119326.24726163404	33.8005626314698	1.583957335051e-08
-9.502251181374454	+	+	+	+	+	+	NA	+	+	+	+	NA	+	NA	+	NA	32	59695.15200202571	-119325.77161181546	34.27621245004411	1.24869805035728e-08
-9.492331201547815	+	+	+	+	+	NA	+	+	+	+	+	NA	NA	+	+	NA	32	59695.11345442367	-119325.69451661139	34.35330765412073	1.20147965945853e-08
-9.48968624433443	+	+	+	+	+	+	+	+	+	+	+	NA	+	+	NA	NA	33	59695.39044934077	-119324.21508930181	35.832734963696566	5.734068335389e-09
-9.489285397462504	+	+	+	+	+	+	+	+	+	+	+	NA	+	NA	+	NA	33	59695.32229222083	-119324.07877506193	35.96904920357338	5.35627175533862e-09
-9.491888228212026	+	+	+	+	+	+	+	+	+	+	+	NA	NA	+	+	NA	33	59695.12154281292	-119323.67727624612	36.37054801938939	4.382059227284e-09
-9.488452111073522	+	+	+	+	+	+	+	+	+	+	+	+	+	+	NA	NA	34	59695.392049558795	-119322.18384691078	37.863977354732924	2.07674982910918e-09
-9.488032071674876	+	+	+	+	+	+	+	+	+	+	+	+	+	NA	+	NA	34	59695.323889282015	-119322.04752635722	38.00029790829285	1.93991433070439e-09
-9.490581226139586	+	+	+	+	+	+	+	+	+	+	+	+	NA	+	+	NA	34	59695.123327051755	-119321.6464018967	38.401422368813655	1.58737479980344e-09
-9.492614378481036	+	+	+	+	+	+	+	+	+	+	+	NA	+	+	+	NA	37	59695.40615224977	-119316.10256194528	43.945262320223264	9.92772941396291e-11
-9.491370009789822	+	+	+	+	+	+	+	+	+	+	+	+	+	+	+	NA	38	59695.407751984436	-119314.067208084	45.980616181506775	3.58821499170113e-11
-9.49259609362319	+	+	+	+	+	+	+	+	+	+	+	+	+	+	+	+	42	59695.4153054553	-119305.91779817369	54.13002609182149	6.09897114915736e-13
-9.306526096468989	+	+	NA	+	+	NA	NA	NA	NA	NA	NA	NA	NA	NA	NA	NA	9	59661.69360690761	-119305.34210103327	54.705723232240416	4.57346682650137e-13
-9.294318733442543	+	+	NA	+	+	NA	+	NA	NA	NA	NA	NA	NA	NA	NA	NA	10	59661.84554019654	-119303.635928726	56.411895539509715	1.94874459738527e-13
-9.305068696222202	+	+	+	+	+	NA	NA	NA	NA	NA	NA	NA	NA	NA	NA	NA	10	59661.720475476926	-119303.38579928677	56.66202497873746	1.71964977245013e-13
-9.292854531341037	+	+	+	+	+	NA	+	NA	NA	NA	NA	NA	NA	NA	NA	NA	11	59661.87245497179	-119301.67871134779	58.36911291771685	7.32403769024632e-14
-9.30463319155324	+	+	+	+	+	+	NA	NA	NA	NA	NA	NA	NA	NA	NA	NA	11	59661.72835144997	-119301.39050430416	58.65731996134855	6.34113802220609e-14
-9.30590595618026	+	+	+	+	+	NA	NA	NA	+	NA	NA	NA	NA	NA	NA	NA	11	59661.72116737587	-119301.37613615596	58.671688109548995	6.29574606160564e-14
-9.29462568777487	+	NA	NA	+	+	NA	NA	NA	NA	NA	NA	NA	NA	NA	NA	NA	8	59658.6535689684	-119301.27105675415	58.77676751135732	5.97350869642062e-14
-9.309092433554413	+	+	NA	+	+	NA	NA	+	NA	NA	NA	NA	NA	NA	NA	NA	13	59663.31421703943	-119300.5371144602	59.51070980531222	4.13862384972134e-14
-9.292390221754616	+	+	+	+	+	+	+	NA	NA	NA	NA	NA	NA	NA	NA	NA	12	59661.88033583074	-119299.68241733492	60.365406930592144	2.69936015822167e-14
-9.293661152043777	+	+	+	+	+	NA	+	NA	+	NA	NA	NA	NA	NA	NA	NA	12	59661.87312004572	-119299.66798576487	60.37983850063756	2.67995226143661e-14
-9.305466181008104	+	+	+	+	+	+	NA	NA	+	NA	NA	NA	NA	NA	NA	NA	12	59661.72904116699	-119299.37982800741	60.66799625809654	2.32035479470471e-14
-9.2931662173891	+	NA	+	+	+	NA	NA	NA	NA	NA	NA	NA	NA	NA	NA	NA	9	59658.68058339354	-119299.31605400513	60.731770260375924	2.24753284573206e-14
-9.2969502652174	+	+	NA	+	+	NA	+	+	NA	NA	NA	NA	NA	NA	NA	NA	14	59663.464900095474	-119298.82440495882	61.223419306683354	1.75770429267374e-14
-9.307653376585524	+	+	+	+	+	NA	NA	+	NA	NA	NA	NA	NA	NA	NA	NA	14	59663.34139233568	-119298.57738943923	61.47043482627487	1.55348503799929e-14
-9.293207395559165	+	+	+	+	+	+	+	NA	+	NA	NA	NA	NA	NA	NA	NA	13	59661.881005065916	-119297.67069051317	62.377133752335794	9.8723354705666e-15
-9.29398054534109	+	NA	+	+	+	NA	NA	NA	+	NA	NA	NA	NA	NA	NA	NA	10	59658.68126163648	-119297.30737160587	62.7404526596365	8.23239511609503e-15
-9.295471639998189	+	+	+	+	+	NA	+	+	NA	NA	NA	NA	NA	NA	NA	NA	15	59663.49212002643	-119296.86375812515	63.184066140354844	6.59472610500632e-15
-9.30721081782464	+	+	+	+	+	+	NA	+	NA	NA	NA	NA	NA	NA	NA	NA	15	59663.34948082192	-119296.57847971613	63.46934454937582	5.71806836591527e-15
-9.308473357557375	+	+	+	+	+	NA	NA	+	+	NA	NA	NA	NA	NA	NA	NA	15	59663.342107521225	-119296.56373311474	63.48409115076356	5.67606238015366e-15
-9.29215024430199	+	+	+	+	+	+	+	NA	+	NA	NA	+	NA	NA	NA	NA	14	59661.882185941264	-119295.6589766504	64.38884761510417	3.61062005227252e-15
-9.302979947457567	+	+	+	+	+	NA	NA	NA	NA	+	NA	NA	NA	NA	NA	NA	14	59661.84316072479	-119295.58092621746	64.46689804804919	3.47242883222098e-15
-9.295049723189612	+	+	+	+	+	+	+	+	NA	NA	NA	NA	NA	NA	NA	NA	16	59663.50021562947	-119294.86385079195	65.18397347355494	2.42617656459337e-15
-9.296303865004935	+	+	+	+	+	NA	+	+	+	NA	NA	NA	NA	NA	NA	NA	16	59663.49281138027	-119294.84904229354	65.19878197196522	2.40827888988213e-15
-9.308049346973931	+	+	+	+	+	+	NA	+	+	NA	NA	NA	NA	NA	NA	NA	16	59663.35019405624	-119294.56380764549	65.48401662001561	2.08818447199053e-15
-9.290753878785464	+	+	+	+	+	NA	+	NA	NA	+	NA	NA	NA	NA	NA	NA	15	59661.99506299171	-119293.86964405571	66.17818020979757	1.47581919178105e-15
-9.302524117305046	+	+	+	+	+	+	NA	NA	NA	+	NA	NA	NA	NA	NA	NA	15	59661.851211366564	-119293.58194080542	66.46588346008502	1.27808337788348e-15
-9.303838749793236	+	+	+	+	+	NA	NA	NA	+	+	NA	NA	NA	NA	NA	NA	15	59661.84389014331	-119293.56729835892	66.48052590659063	1.26876041353278e-15
-9.295857850952805	+	+	+	+	+	+	+	+	+	NA	NA	NA	NA	NA	NA	NA	17	59663.50090763195	-119292.84812365164	67.19970061386994	8.85549447350274e-16
-9.290307949829193	+	+	+	+	+	+	+	NA	NA	+	NA	NA	NA	NA	NA	NA	16	59662.00311896708	-119291.86965746716	68.17816679834505	5.42927180251349e-16
-9.291580688141234	+	+	+	+	+	NA	+	NA	+	+	NA	NA	NA	NA	NA	NA	16	59661.99576554637	-119291.85495062576	68.19287363975309	5.38949451164918e-16
-9.303387044106904	+	+	+	+	+	+	NA	NA	+	+	NA	NA	NA	NA	NA	NA	16	59661.85193967986	-119291.56729889273	68.48052537278272	4.66750996488555e-16
-9.291070313627545	+	NA	+	+	+	NA	NA	NA	NA	+	NA	NA	NA	NA	NA	NA	13	59658.80449947721	-119291.51767933577	68.53014492974035	4.55313475509258e-16
-9.294808353018102	+	+	+	+	+	+	+	+	+	NA	NA	+	NA	NA	NA	NA	18	59663.50205274712	-119290.83228936764	69.21553489787038	3.23206408531362e-16
-9.305578980930731	+	+	+	+	+	NA	NA	+	NA	+	NA	NA	NA	NA	NA	NA	18	59663.46388221643	-119290.75594830625	69.2918759592576	3.11101935119541e-16
-9.291158118767218	+	+	+	+	+	+	+	NA	+	+	NA	NA	NA	NA	NA	NA	17	59662.00382880916	-119289.85396600606	70.19385825944482	1.98170837440596e-16
-9.291950547961742	+	NA	+	+	+	NA	NA	NA	+	+	NA	NA	NA	NA	NA	NA	14	59658.80521254211	-119289.5050298521	70.5427944134135	1.66444412872365e-16
-9.29342770117301	+	+	+	+	+	NA	+	+	NA	+	NA	NA	NA	NA	NA	NA	19	59663.61453407171	-119289.03811336955	71.00971089595987	1.31789131391652e-16
-9.305104383272651	+	+	+	+	+	+	NA	+	NA	+	NA	NA	NA	NA	NA	NA	19	59663.47177864187	-119288.75260250986	71.29522175564489	1.14256706233725e-16
-9.306421929162138	+	+	+	+	+	NA	NA	+	+	+	NA	NA	NA	NA	NA	NA	19	59663.46463932407	-119288.73832387426	71.30950039124582	1.13443896204043e-16
-9.290069542304698	+	+	+	+	+	+	+	NA	+	+	NA	+	NA	NA	NA	NA	18	59662.00499402839	-119287.83817193018	72.20965233532479	7.23295266189647e-17
-9.292944387316187	+	+	+	+	+	+	+	+	NA	+	NA	NA	NA	NA	NA	NA	20	59663.62243759516	-119287.03376687164	73.01405739386973	4.83772618490995e-17
-9.294246710457704	+	+	+	+	+	NA	+	+	+	+	NA	NA	NA	NA	NA	NA	20	59663.615260474726	-119287.01941263078	73.02841163473204	4.80312954211286e-17
-9.305973928161853	+	+	+	+	+	+	NA	+	+	+	NA	NA	NA	NA	NA	NA	20	59663.472534484834	-119286.73396065099	73.31386361451587	4.16427297062949e-17
-9.29382484462351	+	+	+	+	+	+	+	+	+	+	NA	NA	NA	NA	NA	NA	21	59663.62317087006	-119285.01406421373	75.03376005178143	1.76225367113304e-17
-9.292798200334897	+	+	+	+	+	+	+	+	+	+	NA	+	NA	NA	NA	NA	22	59663.6243089439	-119282.99415472461	77.0536695408955	6.41875281539153e-18
-9.305845848308863	+	+	+	+	+	+	NA	+	NA	+	NA	NA	+	NA	NA	NA	23	59663.75541804636	-119281.23317009675	78.81465416876017	2.66107857353592e-18
-9.293676655714519	+	+	+	+	+	+	+	+	NA	+	NA	NA	+	NA	NA	NA	24	59663.9060523089	-119279.51021782534	80.53760644016438	1.12440654810848e-18
-9.306680519869651	+	+	+	+	+	+	NA	+	+	+	NA	NA	+	NA	NA	NA	24	59663.756163474216	-119279.21044015598	80.83738410953083	9.67893274883784e-19
-9.294508788923125	+	+	+	+	+	+	+	+	+	+	NA	NA	+	NA	NA	NA	25	59663.90677639364	-119277.48642646619	82.56139779931982	4.08754602907778e-19
-9.293410055870408	+	+	+	+	+	+	+	+	+	+	NA	+	+	NA	NA	NA	26	59663.90799290277	-119275.46260045443	84.58522381108196	1.48591655589373e-19
-8.769461829717565	+	+	NA	+	NA	NA	NA	NA	NA	NA	NA	NA	NA	NA	NA	NA	5	58969.9747920241	-117929.9345615144	1430.1132627511106	9.8694543522399e-312
-8.759512763506326	+	NA	NA	+	NA	NA	NA	NA	NA	NA	NA	NA	NA	NA	NA	NA	4	58968.580918739746	-117929.15182496385	1430.8959993016615	6.6730451046921e-312
-8.757165408231923	+	+	NA	+	NA	NA	+	NA	NA	NA	NA	NA	NA	NA	NA	NA	6	58970.13289514376	-117928.2447534731	1431.8030707924045	4.23990366221384e-312
-8.76811073631849	+	+	+	+	NA	NA	NA	NA	NA	NA	NA	NA	NA	NA	NA	NA	6	58969.9976659689	-117927.97429512338	1432.0735291421297	3.70362241927138e-312
-8.758158226555633	+	NA	+	+	NA	NA	NA	NA	NA	NA	NA	NA	NA	NA	NA	NA	5	58968.60393667536	-117927.19285081692	1432.854973448586	2.50575282848238e-312
-8.755810524982733	+	+	+	+	NA	NA	+	NA	NA	NA	NA	NA	NA	NA	NA	NA	7	58970.155813957856	-117926.28357180349	1433.7642524620169	1.59034299485427e-312
-8.76756116272146	+	+	+	+	NA	+	NA	NA	NA	NA	NA	NA	NA	NA	NA	NA	7	58970.00365710823	-117925.97925810424	1434.068566161266	1.3658717416661e-312
-8.768919882751403	+	+	+	+	NA	NA	NA	NA	+	NA	NA	NA	NA	NA	NA	NA	7	58969.99834617449	-117925.96863623676	1434.0791880287434	1.35863691619814e-312
-8.758951689479177	+	NA	+	+	NA	NA	NA	NA	+	NA	NA	NA	NA	NA	NA	NA	6	58968.60460044675	-117925.18816407908	1434.8596601864265	9.19657326790624e-313
-8.755259431885111	+	+	+	+	NA	+	+	NA	NA	NA	NA	NA	NA	NA	NA	NA	8	58970.16180950304	-117924.28753782343	1435.760286442077	5.86215812181941e-313
-8.756596634798926	+	+	+	+	NA	NA	+	NA	+	NA	NA	NA	NA	NA	NA	NA	8	58970.1564622533	-117924.27684332394	1435.7709809415683	5.83089535771177e-313
-8.768362221358785	+	+	+	+	NA	+	NA	NA	+	NA	NA	NA	NA	NA	NA	NA	8	58970.00433217298	-117923.97258316331	1436.0752411021967	5.00801929142055e-313
-8.756040311774154	+	+	+	+	NA	+	+	NA	+	NA	NA	NA	NA	NA	NA	NA	9	58970.1624637564	-117922.27981473085	1437.7680095346586	2.14825582707233e-313
-8.754918396294757	+	+	+	+	NA	+	+	NA	+	NA	NA	+	NA	NA	NA	NA	10	58970.16377929361	-117920.27240692014	1439.7754173453723	7.87377374243115e-314
-5.782369187361353	+	+	NA	NA	+	NA	NA	NA	NA	NA	NA	NA	NA	NA	NA	NA	8	58369.14493501805	-116722.25378885344	2637.7940354120656	0
-5.781312770723592	+	+	+	NA	+	NA	NA	NA	NA	NA	NA	NA	NA	NA	NA	NA	9	58369.14495537534	-116720.24479796873	2639.8030262967804	0
-5.7721253138925785	+	NA	NA	NA	+	NA	NA	NA	NA	NA	NA	NA	NA	NA	NA	NA	7	58366.2708526975	-116718.51364928277	2641.534174982735	0
-5.780866069468441	+	+	+	NA	+	+	NA	NA	NA	NA	NA	NA	NA	NA	NA	NA	10	58369.15212478254	-116718.24909789799	2641.798726367517	0
-5.784128438225407	+	+	NA	NA	+	NA	NA	+	NA	NA	NA	NA	NA	NA	NA	NA	12	58370.68464718895	-116717.29104005134	2642.7567842141725	0
-5.770909515673157	+	NA	+	NA	+	NA	NA	NA	NA	NA	NA	NA	NA	NA	NA	NA	8	58366.27087208788	-116716.5056629931	2643.542161272402	0
-5.78305445027426	+	+	+	NA	+	NA	NA	+	NA	NA	NA	NA	NA	NA	NA	NA	13	58370.684665717585	-116715.27801181651	2644.769812448998	0
-5.782606600775948	+	+	+	NA	+	+	NA	+	NA	NA	NA	NA	NA	NA	NA	NA	14	58370.692033989646	-116713.27867274717	2646.7691515183396	0
-5.779068427326888	+	+	+	NA	+	NA	NA	NA	NA	+	NA	NA	NA	NA	NA	NA	13	58369.255434090635	-116712.41954856261	2647.6282757028966	0
-5.778687770133953	+	+	+	NA	+	+	NA	NA	NA	+	NA	NA	NA	NA	NA	NA	14	58369.262761436636	-116710.42012764115	2649.6276966243604	0
-5.768740035847162	+	NA	+	NA	+	NA	NA	NA	NA	+	NA	NA	NA	NA	NA	NA	12	58366.38238258374	-116708.68651084091	2651.361313424597	0
-5.780847589731428	+	+	+	NA	+	NA	NA	+	NA	+	NA	NA	NA	NA	NA	NA	17	58370.79505446693	-116707.4364173216	2652.6114069439063	0
-5.780256963448658	+	+	+	NA	+	+	NA	+	NA	+	NA	NA	NA	NA	NA	NA	18	58370.802247457155	-116705.4326787877	2654.615145477801	0
-5.781099137503475	+	+	+	NA	+	+	NA	+	NA	+	NA	NA	+	NA	NA	NA	22	58371.072061885156	-116697.88966060712	2662.158163658387	0
-5.602899799926123	+	+	NA	NA	NA	NA	NA	NA	NA	NA	NA	NA	NA	NA	NA	NA	4	57720.34302815335	-115432.67604379106	3927.371780474452	0
-5.593824559432244	+	NA	NA	NA	NA	NA	NA	NA	NA	NA	NA	NA	NA	NA	NA	NA	3	57719.05283440632	-115432.09966280664	3927.948161458873	0
-5.601885093844148	+	+	+	NA	NA	NA	NA	NA	NA	NA	NA	NA	NA	NA	NA	NA	5	57720.34304850635	-115430.6710744789	3929.3767497866065	0
-5.592819941746063	+	NA	+	NA	NA	NA	NA	NA	NA	NA	NA	NA	NA	NA	NA	NA	4	57719.052856518196	-115430.09570052075	3929.9521237447625	0
-5.601386555214215	+	+	+	NA	NA	+	NA	NA	NA	NA	NA	NA	NA	NA	NA	NA	6	57720.34775266928	-115428.67446852414	3931.3733557413652	0
