## Supplementary Table 3 for "Rate-of-change analysis in palaeoecology revisited: a new approach"

cond((Int))	disp((Int))	cond(DC)	cond(diversity)	cond(position)	cond(smooth)	cond(DC:diversity)	cond(DC:position)	cond(DC:smooth)	cond(diversity:position)	cond(diversity:smooth)	cond(position:smooth)	cond(DC:diversity:position)	cond(DC:diversity:smooth)	cond(DC:position:smooth)	cond(diversity:position:smooth)	cond(DC:diversity:position:smooth)	df	logLik	AICc	delta	weight
-0.04287082295367036	+	NA	NA	+	+	NA	NA	NA	NA	NA	+	NA	NA	NA	NA	NA	12	5871.301171624424	-11718.524088922286	0	0.253134588962746
-0.04685084662554667	+	+	NA	+	+	NA	NA	NA	NA	NA	+	NA	NA	NA	NA	NA	13	5872.030307883019	-11717.969296147374	0.55479277491213	0.191813765895558
-0.03648134958307904	+	NA	+	+	+	NA	NA	NA	NA	NA	+	NA	NA	NA	NA	NA	13	5871.4881171062025	-11716.88491459374	1.6391743285457778	0.111534521761655
-0.04046277417950623	+	+	+	+	+	NA	NA	NA	NA	NA	+	NA	NA	NA	NA	NA	14	5872.217318873531	-11716.329242514943	2.194846407342993	0.0844785888439944
-0.04742984341846035	+	+	NA	+	+	NA	+	NA	NA	NA	+	NA	NA	NA	NA	NA	14	5872.046835302197	-11715.988275372274	2.5358135500118806	0.0712371565860824
-0.042420904704678006	+	NA	+	+	+	NA	NA	NA	+	NA	+	NA	NA	NA	NA	NA	14	5871.650578818351	-11715.195762404583	3.3283265177033172	0.0479307883323804
-0.04639946135062428	+	+	+	+	+	NA	NA	NA	+	NA	+	NA	NA	NA	NA	NA	15	5872.379863152555	-11714.6392443774	3.884844544885709	0.0362884332420101
-0.058143991271118974	+	+	NA	+	+	NA	NA	+	NA	NA	+	NA	NA	NA	NA	NA	17	5874.280424592533	-11714.40715757281	4.116931349475635	0.0323125482251103
-0.04116088179529148	+	+	+	+	+	+	NA	NA	NA	NA	+	NA	NA	NA	NA	NA	15	5872.240001209599	-11714.359520491487	4.164568430798681	0.0315520039643728
-0.04104131790710401	+	+	+	+	+	NA	+	NA	NA	NA	+	NA	NA	NA	NA	NA	15	5872.233834490585	-11714.34718705346	4.176901868826462	0.0313580303267678
-0.051749831275210025	+	+	+	+	+	NA	NA	+	NA	NA	+	NA	NA	NA	NA	NA	18	5874.467469419866	-11712.76312271313	5.760966209156322	0.0142027870274427
-0.04710168966615526	+	+	+	+	+	+	NA	NA	+	NA	+	NA	NA	NA	NA	NA	16	5872.402520477461	-11712.668460487937	5.855628434348546	0.0135462140487866
-0.046980844352110154	+	+	+	+	+	NA	+	NA	+	NA	+	NA	NA	NA	NA	NA	16	5872.396370210663	-11712.656159954342	5.8679289679439535	0.0134631568919331
-0.05879648908395524	+	+	NA	+	+	NA	+	+	NA	NA	+	NA	NA	NA	NA	NA	18	5874.300771057452	-11712.429725988302	6.094362933983575	0.0120220186083451
-0.041747971878962585	+	+	+	+	+	+	+	NA	NA	NA	+	NA	NA	NA	NA	NA	16	5872.25654962833	-11712.376518789675	6.147570132610781	0.0117064064661931
-0.05769415911426037	+	+	+	+	+	NA	NA	+	+	NA	+	NA	NA	NA	NA	NA	19	5874.630116512904	-11711.06927825194	7.454810670345978	0.00608919557978614
-0.05243759149184352	+	+	+	+	+	+	NA	+	NA	NA	+	NA	NA	NA	NA	NA	19	5874.489425857774	-11710.78789694168	7.736191980606236	0.00529003747074697
-0.05240488000015367	+	+	+	+	+	NA	+	+	NA	NA	+	NA	NA	NA	NA	NA	19	5874.4878029388765	-11710.784651103884	7.739437818401711	0.00528145913182298
-0.047681643297458914	+	+	+	+	+	+	+	NA	+	NA	+	NA	NA	NA	NA	NA	17	5872.419066916192	-11710.684442220128	7.839646702157552	0.00502335465449584
-0.03507728120486271	+	NA	+	+	+	NA	NA	NA	NA	+	+	NA	NA	NA	NA	NA	17	5871.747723003332	-11709.341754394409	9.182334527877174	0.00256704146672278
-0.05838134216539829	+	+	+	+	+	+	NA	+	+	NA	+	NA	NA	NA	NA	NA	20	5874.652065902427	-11709.09302348618	9.4310654361052	0.00226684410351498
-0.05834461730348506	+	+	+	+	+	NA	+	+	+	NA	+	NA	NA	NA	NA	NA	20	5874.650441615055	-11709.089774911436	9.434314010850358	0.00226316508596178
-0.04646073256535309	+	+	+	+	+	+	+	NA	+	NA	+	+	NA	NA	NA	NA	18	5872.491537496583	-11708.811258866564	9.712830055721497	0.00196896158901931
-0.053092047893561596	+	+	+	+	+	+	+	+	NA	NA	+	NA	NA	NA	NA	NA	20	5874.509795084951	-11708.808481851229	9.715607071057093	0.00196622956791042
-0.0390517291282177	+	+	+	+	+	NA	NA	NA	NA	+	+	NA	NA	NA	NA	NA	18	5872.476757639886	-11708.78169915317	9.742389769115107	0.00194007461738992
-0.04103620719809451	+	NA	+	+	+	NA	NA	NA	+	+	+	NA	NA	NA	NA	NA	18	5871.910925165616	-11707.650034204631	10.874054717654872	0.0011017435392444
-0.06857582843604847	+	+	NA	+	+	NA	+	+	NA	NA	+	NA	NA	+	NA	NA	22	5875.870282862593	-11707.486102561998	11.037986360288414	0.00101504012052261
-0.059031653567603655	+	+	+	+	+	+	+	+	+	NA	+	NA	NA	NA	NA	NA	21	5874.672432432163	-11707.112587337931	11.411501584354482	0.000842122765836343
-0.04501893154360527	+	+	+	+	+	NA	NA	NA	+	+	+	NA	NA	NA	NA	NA	19	5872.640042340733	-11707.089129907597	11.434959014688502	0.000832303444356733
-0.03975527147009036	+	+	+	+	+	+	NA	NA	NA	+	+	NA	NA	NA	NA	NA	19	5872.499465353436	-11706.807975933003	11.71611298928292	0.000723152483508317
-0.03963272055525809	+	+	+	+	+	NA	+	NA	NA	+	+	NA	NA	NA	NA	NA	19	5872.493249076041	-11706.795543378214	11.728545544072404	0.000718671110232627
-0.0621866715080383	+	+	+	+	+	NA	+	+	NA	NA	+	NA	NA	+	NA	NA	23	5876.057266872504	-11705.836867749033	12.68722117325342	0.000444996319711441
-0.05782498627366461	+	+	+	+	+	+	+	+	+	NA	+	+	NA	NA	NA	NA	22	5874.744016993762	-11705.233570824335	13.290518097950553	0.000329118395072436
-0.0503389248199587	+	+	+	+	+	NA	NA	+	NA	+	+	NA	NA	NA	NA	NA	22	5874.727961816953	-11705.201460470718	13.322628451567653	0.000323876533157042
-0.045716324928661206	+	+	+	+	+	+	NA	NA	+	+	+	NA	NA	NA	NA	NA	20	5872.6627264006265	-11705.11434448258	13.409744439706628	0.000310071953494813
-0.04559835001231459	+	+	+	+	+	NA	+	NA	+	+	+	NA	NA	NA	NA	NA	20	5872.656526172412	-11705.10194402615	13.42214489613616	0.000308155384343069
-0.040335324184858454	+	+	+	+	+	+	+	NA	NA	+	+	NA	NA	NA	NA	NA	20	5872.515994425081	-11704.820880531488	13.703208390797954	0.00026775500529046
-0.06812684056658616	+	+	+	+	+	NA	+	+	+	NA	+	NA	NA	+	NA	NA	24	5876.219919813468	-11704.137952834482	14.386136087803607	0.000190301290284708
-0.06287818757942767	+	+	+	+	+	+	+	+	NA	NA	+	NA	NA	+	NA	NA	24	5876.079300433907	-11703.85671407536	14.667374846925668	0.000165337555492629
-0.05630387751559781	+	+	+	+	+	NA	NA	+	+	+	+	NA	NA	NA	NA	NA	23	5874.891349631206	-11703.505033266436	15.019055655850025	0.000138677177849881
-0.042823980570790225	+	NA	+	+	+	NA	NA	NA	+	+	+	NA	NA	NA	+	NA	22	5873.817641209286	-11703.380819255384	15.143269666901688	0.000130326359862764
-0.0510255748044378	+	+	+	+	+	+	NA	+	NA	+	+	NA	NA	NA	NA	NA	23	5874.749919676857	-11703.222173357737	15.301915564548835	0.000120387874319748
-0.050991115464799716	+	+	+	+	+	NA	+	+	NA	+	+	NA	NA	NA	NA	NA	23	5874.748271354967	-11703.218876713958	15.305212208328157	0.00012018959980626
-0.04629839438805476	+	+	+	+	+	+	+	NA	+	+	+	NA	NA	NA	NA	NA	21	5872.67925288526	-11703.126228244126	15.397860678160214	0.000114748899601731
-0.046801825477136516	+	+	+	+	+	NA	NA	NA	+	+	+	NA	NA	NA	+	NA	23	5874.5466919599885	-11702.815717924	15.708370998285318	9.82476271492175e-05
-0.06881334848385819	+	+	+	+	+	+	+	+	+	NA	+	NA	NA	+	NA	NA	25	5876.241942319466	-11702.156758317846	16.367330604440212	7.06693033049716e-05
-0.05699812873134174	+	+	+	+	+	+	NA	+	+	+	+	NA	NA	NA	NA	NA	24	5874.913300667342	-11701.52471454223	16.999374380055087	5.15209957172771e-05
-0.05695823454749003	+	+	+	+	+	NA	+	+	+	+	+	NA	NA	NA	NA	NA	24	5874.9116509125815	-11701.52141503271	17.002673889575817	5.14360687829029e-05
-0.04508066431283307	+	+	+	+	+	+	+	NA	+	+	+	+	NA	NA	NA	NA	22	5872.751642956789	-11701.248822750389	17.275266171896874	4.48823002165926e-05
-0.05168555236040227	+	+	+	+	+	+	+	+	NA	+	+	NA	NA	NA	NA	NA	24	5874.770269942013	-11701.238653091574	17.28543583071223	4.46546606212989e-05
-0.04750268408308114	+	+	+	+	+	+	NA	NA	+	+	+	NA	NA	NA	+	NA	24	5874.569207971517	-11700.836529150582	17.6875597717044	3.65213387333713e-05
-0.04737729316183252	+	+	+	+	+	NA	+	NA	+	+	+	NA	NA	NA	+	NA	24	5874.563035933483	-11700.824185074513	17.699903847773385	3.62966218356226e-05
-0.06760439360912712	+	+	+	+	+	+	+	+	+	NA	+	+	NA	+	NA	NA	26	5876.313791117767	-11700.274196884415	18.249892037871177	2.75700649129822e-05
-0.057649114227738524	+	+	+	+	+	+	+	+	+	+	+	NA	NA	NA	NA	NA	25	5874.9336488476265	-11699.540171374167	18.98391754811928	1.91005632546065e-05
-0.05809713778539021	+	+	+	+	+	NA	NA	+	+	+	+	NA	NA	NA	+	NA	27	5876.799654983211	-11699.218645313855	19.305443608431233	1.62640116760228e-05
-0.04807859619925319	+	+	+	+	+	+	+	NA	+	+	+	NA	NA	NA	+	NA	25	5874.585595061619	-11698.844063802151	19.680025120134815	1.34861608628789e-05
-0.060767336436066396	+	+	+	+	+	NA	+	+	NA	+	+	NA	NA	+	NA	NA	27	5876.318047694508	-11698.255430736448	20.26865818583792	1.00477377084478e-05
-0.05644318230474608	+	+	+	+	+	+	+	+	+	+	+	+	NA	NA	NA	NA	26	5875.005058991505	-11697.656732631891	20.867356290395037	7.44839410849963e-06
-0.05878925011726408	+	+	+	+	+	+	NA	+	+	+	+	NA	NA	NA	+	NA	28	5876.821725012506	-11697.23448502879	21.28960389349595	6.03076972411381e-06
-0.05874978883765173	+	+	+	+	+	NA	+	+	+	+	+	NA	NA	NA	+	NA	28	5876.81980247249	-11697.230639948757	21.29344897352894	6.01918646619517e-06
-0.04686989019922649	+	+	+	+	+	+	+	NA	+	+	+	+	NA	NA	+	NA	26	5874.657512729435	-11696.961640107751	21.562448814534946	5.26168959620791e-06
-0.066741195303339	+	+	+	+	+	NA	+	+	+	+	+	NA	NA	+	NA	NA	28	5876.481438203814	-11696.553911411405	21.970177510880603	4.29129195668892e-06
-0.06146711916086343	+	+	+	+	+	+	+	+	NA	+	+	NA	NA	+	NA	NA	28	5876.340148600491	-11696.27133220476	22.2527567175257	3.72586201947904e-06
-0.051596709423685556	+	+	+	+	+	+	NA	+	NA	+	+	NA	+	NA	NA	NA	27	5875.05921588402	-11695.737767115472	22.786321806814158	2.85341263871168e-06
-0.05944375197489677	+	+	+	+	+	+	+	+	+	+	+	NA	NA	NA	+	NA	29	5876.841919467821	-11695.245551781989	23.278537140296976	2.23090655172216e-06
-0.06743181210169727	+	+	+	+	+	+	+	+	+	+	+	NA	NA	+	NA	NA	29	5876.50352838939	-11694.568769625128	23.955319297157985	1.59044992812854e-06
-0.05756189439664229	+	+	+	+	+	+	NA	+	+	+	+	NA	+	NA	NA	NA	28	5875.222507959439	-11694.036050922656	24.48803799963025	1.2185450908774e-06
-0.05226245089874898	+	+	+	+	+	+	+	+	NA	+	+	NA	+	NA	NA	NA	28	5875.0800071414415	-11693.75104928666	24.773039635625537	1.05670627276921e-06
-0.05823458394130285	+	+	+	+	+	+	+	+	+	+	+	+	NA	NA	+	NA	30	5876.913364416625	-11693.358096936046	25.165991986239533	8.68211965132355e-07
-0.06622093402306703	+	+	+	+	+	+	+	+	+	+	+	+	NA	+	NA	NA	30	5876.575475718634	-11692.682319540065	25.841769382221173	6.1927360499009e-07
-0.06853452316972279	+	+	+	+	+	NA	+	+	+	+	+	NA	NA	+	+	NA	32	5878.39019771494	-11692.248003193934	26.276085728351973	4.98393045265421e-07
-0.058227083885462626	+	+	+	+	+	+	+	+	+	+	+	NA	+	NA	NA	NA	29	5875.243295180892	-11692.048303208132	26.47578571415397	4.51032329221964e-07
-0.06922706532678224	+	+	+	+	+	+	+	+	+	+	+	NA	NA	+	+	NA	33	5878.41245782404	-11690.259106268351	28.264982653934567	1.84369251898107e-07
-0.05700856831594166	+	+	+	+	+	+	+	+	+	+	+	+	+	NA	NA	NA	30	5875.314040337393	-11690.159448777582	28.364640144704026	1.75407494149548e-07
-0.05935183018694659	+	+	+	+	+	+	NA	+	+	+	+	NA	+	NA	+	NA	32	5877.129624537012	-11689.726856838079	28.79723208420728	1.41290186439083e-07
-0.06204684272993392	+	+	+	+	+	+	+	+	NA	+	+	NA	+	+	NA	NA	32	5876.649147343496	-11688.765902451047	29.75818647123924	8.73863106617538e-08
-0.06801944042289396	+	+	+	+	+	+	+	+	+	+	+	+	NA	+	+	NA	34	5878.484340809036	-11688.368429411263	30.15565951102326	7.16363138389632e-08
-0.060009115061756775	+	+	+	+	+	+	+	+	+	+	+	NA	+	NA	+	NA	33	5877.150003613959	-11687.734197848189	30.789891074096886	5.21688900088098e-08
-0.06800819001964703	+	+	+	+	+	+	+	+	+	+	+	NA	+	+	NA	NA	33	5876.812469059628	-11687.059128739527	31.46496018275866	3.72239282138772e-08
-0.05878963768467439	+	+	+	+	+	+	+	+	+	+	+	+	+	NA	+	NA	34	5877.2207880344595	-11685.841323862109	32.68276506017719	2.02478648267896e-08
-0.06679498736886645	+	+	+	+	+	+	+	+	+	+	+	+	+	+	NA	NA	34	5876.88375068895	-11685.16724917109	33.356839751195366	1.44545898649033e-08
-0.06981455595874841	+	+	+	+	+	+	+	+	+	+	+	NA	+	+	+	NA	37	5878.720618383136	-11682.731494212007	35.792594710279445	4.27649830758016e-09
-0.06859603561477022	+	+	+	+	+	+	+	+	+	+	+	+	+	+	+	NA	38	5878.791837719147	-11680.835379553417	37.68870936886924	1.6571134330726e-09
-0.06851705397839197	+	+	+	+	+	+	+	+	+	+	+	+	+	+	+	+	42	5879.1183110175525	-11673.323809298183	45.20027962410313	3.87467679415257e-11
0.02664341760067919	+	NA	NA	+	+	NA	NA	NA	NA	NA	NA	NA	NA	NA	NA	NA	8	5463.281939754381	-10910.5277983261	807.9962905961856	8.89582621680864e-177
0.022727838727516336	+	+	NA	+	+	NA	NA	NA	NA	NA	NA	NA	NA	NA	NA	NA	9	5463.847265317871	-10909.649417853787	808.8746710684991	5.73387728636486e-177
0.032981733685231246	+	NA	+	+	+	NA	NA	NA	NA	NA	NA	NA	NA	NA	NA	NA	9	5463.46872427931	-10908.892335776665	809.6317531456207	3.92690242320656e-177
0.0290613490182011	+	+	+	+	+	NA	NA	NA	NA	NA	NA	NA	NA	NA	NA	NA	10	5464.034113228856	-10908.013074790628	810.5110141316582	2.53000286360916e-177
0.022126252474922822	+	+	NA	+	+	NA	+	NA	NA	NA	NA	NA	NA	NA	NA	NA	10	5463.861212688595	-10907.667273710105	810.8568152121807	2.12829224311031e-177
0.027073335331503974	+	NA	+	+	+	NA	NA	NA	+	NA	NA	NA	NA	NA	NA	NA	10	5463.632408981535	-10907.209666295987	811.3144226262993	1.69302384459751e-177
0.023146831024883678	+	+	+	+	+	NA	NA	NA	+	NA	NA	NA	NA	NA	NA	NA	11	5464.197877313182	-10906.329556030578	812.1945328917081	1.09030890434738e-177
0.028366249225250804	+	+	+	+	+	+	NA	NA	NA	NA	NA	NA	NA	NA	NA	NA	11	5464.051894209831	-10906.037589823874	812.4864990984115	9.42214758679513e-178
0.028471829178630687	+	+	+	+	+	NA	+	NA	NA	NA	NA	NA	NA	NA	NA	NA	11	5464.048047703373	-10906.02989681096	812.4941921113259	9.38597484919607e-178
0.011198436620921112	+	+	NA	+	+	NA	NA	+	NA	NA	NA	NA	NA	NA	NA	NA	13	5465.651195624954	-10905.211071631244	813.3130172910423	6.23266461176338e-178
0.02245853774126903	+	+	+	+	+	+	NA	NA	+	NA	NA	NA	NA	NA	NA	NA	12	5464.215643958618	-10904.353033590674	814.1710553316116	4.05838425484727e-178
0.022554835840407777	+	+	+	+	+	NA	+	NA	+	NA	NA	NA	NA	NA	NA	NA	12	5464.21180342883	-10904.345352531098	814.1787363911881	4.04282780085788e-178
0.02777248006564948	+	+	+	+	+	+	+	NA	NA	NA	NA	NA	NA	NA	NA	NA	12	5464.0658516452595	-10904.053448963958	814.4706399583283	3.49380924170748e-178
0.01754181214580155	+	+	+	+	+	NA	NA	+	NA	NA	NA	NA	NA	NA	NA	NA	14	5465.838091895026	-10903.570788557932	814.9533003643537	2.74467428742755e-178
0.010655199542706857	+	+	NA	+	+	NA	+	+	NA	NA	NA	NA	NA	NA	NA	NA	14	5465.662891071819	-10903.220386911518	815.3037020107677	2.30357344284485e-178
0.021864665543112942	+	+	+	+	+	+	+	NA	+	NA	NA	NA	NA	NA	NA	NA	13	5464.229598379479	-10902.367877140294	816.1562117819922	1.50411803388827e-178
0.01162283260242142	+	+	+	+	+	NA	NA	+	+	NA	NA	NA	NA	NA	NA	NA	15	5466.001942406168	-10901.883402884627	816.6406860376592	1.18053718285336e-178
0.016861445251460126	+	+	+	+	+	+	NA	+	NA	NA	NA	NA	NA	NA	NA	NA	15	5465.855251966783	-10901.590022005856	816.9340669164303	1.01946617780818e-178
0.016997417676031364	+	+	+	+	+	NA	+	+	NA	NA	NA	NA	NA	NA	NA	NA	15	5465.849775747451	-10901.579069567191	816.9450193550947	1.01389861592554e-178
0.03424696085485159	+	NA	+	+	+	NA	NA	NA	NA	+	NA	NA	NA	NA	NA	NA	13	5463.622994618829	-10901.154669618993	817.3694193032934	8.20044183200608e-179
0.02305899737128718	+	+	+	+	+	+	+	NA	+	NA	NA	+	NA	NA	NA	NA	14	5464.285648471911	-10900.465901711703	818.0581872105831	5.81129873975708e-179
0.03033389211096136	+	+	+	+	+	NA	NA	NA	NA	+	NA	NA	NA	NA	NA	NA	14	5464.188248309497	-10900.271101386874	818.2529875354121	5.27196900869724e-179
0.010946266645899467	+	+	+	+	+	+	NA	+	+	NA	NA	NA	NA	NA	NA	NA	16	5466.0190802965935	-10899.901580126203	818.6225087960829	4.38260496459748e-179
0.011080294368054282	+	+	+	+	+	NA	+	+	+	NA	NA	NA	NA	NA	NA	NA	16	5466.01361864736	-10899.890656827736	818.6334320945498	4.3587339604165e-179
0.01631472145390644	+	+	+	+	+	+	+	+	NA	NA	NA	NA	NA	NA	NA	NA	16	5465.8669568033	-10899.597333139616	818.9267557826697	3.76414142878135e-179
0.028360206228854528	+	NA	+	+	+	NA	NA	NA	+	+	NA	NA	NA	NA	NA	NA	14	5463.785411732196	-10899.465428232272	819.0586606900142	3.52389651339646e-179
0.024441883905890093	+	+	+	+	+	NA	NA	NA	+	+	NA	NA	NA	NA	NA	NA	15	5464.3507463527	-10898.58101077769	819.9430781445953	2.26451048489814e-179
0.029643545065410556	+	+	+	+	+	+	NA	NA	NA	+	NA	NA	NA	NA	NA	NA	15	5464.206012079552	-10898.291542231394	820.2325466908915	1.95937264117335e-179
0.029738021341487078	+	+	+	+	+	NA	+	NA	NA	+	NA	NA	NA	NA	NA	NA	15	5464.202175354244	-10898.283868780778	820.240220141508	1.95186946958102e-179
0.01039771916883966	+	+	+	+	+	+	+	+	+	NA	NA	NA	NA	NA	NA	NA	17	5466.030782755544	-10897.907873898834	820.6162150234522	1.61735188793653e-179
0.023747321861029035	+	+	+	+	+	+	NA	NA	+	+	NA	NA	NA	NA	NA	NA	16	5464.368495316872	-10896.60041016676	821.9236787555255	8.41186661877126e-180
0.023844611603891112	+	+	+	+	+	NA	+	NA	+	+	NA	NA	NA	NA	NA	NA	16	5464.364664317406	-10896.592748167828	821.9313407544578	8.37970241211327e-180
0.029042924561156463	+	+	+	+	+	+	+	NA	NA	+	NA	NA	NA	NA	NA	NA	16	5464.219960055722	-10896.30333964446	822.2207492778252	7.25077341058271e-180
0.011585590959849408	+	+	+	+	+	+	+	+	+	NA	NA	+	NA	NA	NA	NA	18	5466.085903567015	-10895.999991007428	822.5240979148584	6.23035816790386e-180
0.01881304172302889	+	+	+	+	+	NA	NA	+	NA	+	NA	NA	NA	NA	NA	NA	18	5465.992685721956	-10895.81355531731	822.7105336049754	5.67582528193351e-180
0.023152154358061502	+	+	+	+	+	+	+	NA	+	+	NA	NA	NA	NA	NA	NA	17	5464.382440686775	-10894.611189761295	823.9128991609905	3.11127683220905e-180
0.012917455756203861	+	+	+	+	+	NA	NA	+	+	+	NA	NA	NA	NA	NA	NA	19	5466.155272416472	-10894.119590059076	824.4044988632104	2.43326346924805e-180
0.01812807323922148	+	+	+	+	+	+	NA	+	NA	+	NA	NA	NA	NA	NA	NA	19	5466.0098260127315	-10893.828697251594	824.6953916706916	2.10388775289016e-180
0.018275011644473035	+	+	+	+	+	NA	+	+	NA	+	NA	NA	NA	NA	NA	NA	19	5466.004363486171	-10893.817772198474	824.706316723812	2.09242654224349e-180
0.024343216972233947	+	+	+	+	+	+	+	NA	+	+	NA	+	NA	NA	NA	NA	18	5464.438444727164	-10892.705073327726	825.8190155945595	1.19958418246525e-180
0.012232040252365805	+	+	+	+	+	+	NA	+	+	+	NA	NA	NA	NA	NA	NA	20	5466.1723903648945	-10892.133672411115	826.3904165111708	9.01472739200671e-181
0.012372446022750765	+	+	+	+	+	NA	+	+	+	+	NA	NA	NA	NA	NA	NA	20	5466.166942829272	-10892.12277733987	826.4013115824164	8.96575285977584e-181
0.017582427906911915	+	+	+	+	+	+	+	+	NA	+	NA	NA	NA	NA	NA	NA	20	5466.021523102085	-10891.831937885496	826.6921510367902	7.75232155514694e-181
0.011694268408783754	+	+	+	+	+	+	+	+	+	+	NA	NA	NA	NA	NA	NA	21	5466.184085638404	-10890.135893750414	828.3881951718722	3.32001827180598e-181
0.012872523941678047	+	+	+	+	+	+	+	+	+	+	NA	+	NA	NA	NA	NA	22	5466.239137398999	-10888.22381163481	830.3002772874752	1.27625400509708e-181
0.017560629836906275	+	+	+	+	+	+	NA	+	NA	+	NA	NA	+	NA	NA	NA	23	5466.254041570886	-10886.230417145796	832.2936717764896	4.71060842587883e-182
0.011665352222903751	+	+	+	+	+	+	NA	+	+	+	NA	NA	+	NA	NA	NA	24	5466.4165300414825	-10884.531173290512	833.9929156317739	2.01414572867724e-182
0.017008422588601135	+	+	+	+	+	+	+	+	NA	+	NA	NA	+	NA	NA	NA	24	5466.266064215726	-10884.230241639	834.2938472832866	1.73278393093904e-182
0.011116344523367972	+	+	+	+	+	+	+	+	+	+	NA	NA	+	NA	NA	NA	25	5466.428549367147	-10882.529972413207	835.9941165090786	7.40518035937173e-183
0.012306353586836299	+	+	+	+	+	+	+	+	+	+	NA	+	+	NA	NA	NA	26	5466.484305211167	-10880.615225071215	837.9088638510711	2.84284733553649e-183
-0.021614393378465872	+	NA	NA	+	NA	NA	NA	NA	NA	NA	NA	NA	NA	NA	NA	NA	4	5374.874479560387	-10741.73894660513	976.785142317156	1.98222448160243e-213
-0.02554163945718853	+	+	NA	+	NA	NA	NA	NA	NA	NA	NA	NA	NA	NA	NA	NA	5	5375.416414330063	-10740.817806126326	977.7062827959599	1.25063253363643e-213
-0.015299066432226593	+	NA	+	+	NA	NA	NA	NA	NA	NA	NA	NA	NA	NA	NA	NA	5	5375.060765360085	-10740.106508186369	978.417580735917	8.76341415947794e-214
-0.019225350454376892	+	+	+	+	NA	NA	NA	NA	NA	NA	NA	NA	NA	NA	NA	NA	6	5375.602765712887	-10739.184494611349	979.3395943109372	5.52663309061762e-214
-0.02612100865687093	+	+	NA	+	NA	NA	+	NA	NA	NA	NA	NA	NA	NA	NA	NA	6	5375.428921133245	-10738.836805452065	979.6872834702208	4.64473447074255e-214
-0.021174438941530357	+	NA	+	+	NA	NA	NA	NA	+	NA	NA	NA	NA	NA	NA	NA	6	5375.223557549105	-10738.426078283785	980.0980106385014	3.78244498498848e-214
-0.02510195102859876	+	+	+	+	NA	NA	NA	NA	+	NA	NA	NA	NA	NA	NA	NA	7	5375.765633166937	-10737.50321022165	981.0208787006359	2.38437393990774e-214
-0.019915428405138172	+	+	+	+	NA	+	NA	NA	NA	NA	NA	NA	NA	NA	NA	NA	7	5375.619827855254	-10737.211599598284	981.312489324002	2.06087629692699e-214
-0.0198029693801014	+	+	+	+	NA	NA	+	NA	NA	NA	NA	NA	NA	NA	NA	NA	7	5375.615260827522	-10737.202465542821	981.3216233794647	2.05148567765959e-214
-0.025798997023063763	+	+	+	+	NA	+	NA	NA	+	NA	NA	NA	NA	NA	NA	NA	8	5375.7826756591	-10735.52927013554	982.9948187867467	8.88666324305351e-215
-0.02568005264236911	+	+	+	+	NA	NA	+	NA	+	NA	NA	NA	NA	NA	NA	NA	8	5375.778119465633	-10735.520157748604	983.0039311736818	8.84626598478259e-215
-0.0205012329250073	+	+	+	+	NA	+	+	NA	NA	NA	NA	NA	NA	NA	NA	NA	8	5375.632343065187	-10735.228604947713	983.2954839745726	7.64627840848664e-215
-0.026381864118962046	+	+	+	+	NA	+	+	NA	+	NA	NA	NA	NA	NA	NA	NA	9	5375.795187475263	-10733.545262168573	984.9788267537133	3.2954662405293e-215
-0.025192859579392782	+	+	+	+	NA	+	+	NA	+	NA	NA	+	NA	NA	NA	NA	10	5375.847930466607	-10731.64070926613	986.8833796561557	1.27159396763362e-215
-0.21608066761931966	+	NA	NA	NA	+	NA	NA	NA	NA	NA	NA	NA	NA	NA	NA	NA	7	5298.776912344176	-10583.525768576128	1134.998320346158	8.74173716248903e-248
-0.21996636224045954	+	+	NA	NA	+	NA	NA	NA	NA	NA	NA	NA	NA	NA	NA	NA	8	5299.339745299364	-10582.643409416067	1135.8806795062192	5.62335999928308e-248
-0.20898599430575246	+	NA	+	NA	+	NA	NA	NA	NA	NA	NA	NA	NA	NA	NA	NA	8	5298.869901792736	-10581.70372240281	1136.820366519476	3.51516281156093e-248
-0.21286743919491566	+	+	+	NA	+	NA	NA	NA	NA	NA	NA	NA	NA	NA	NA	NA	9	5299.43276480089	-10580.820416819826	1137.7036721024597	2.26015422425479e-248
-0.21357524701508926	+	+	+	NA	+	+	NA	NA	NA	NA	NA	NA	NA	NA	NA	NA	10	5299.451552244298	-10578.847952821512	1139.6761361007739	8.42991041992213e-249
-0.23152816679274946	+	+	NA	NA	+	NA	NA	+	NA	NA	NA	NA	NA	NA	NA	NA	12	5301.173485740381	-10578.2687171542	1140.2553717680858	6.31020593276264e-249
-0.22442267887931985	+	+	+	NA	+	NA	NA	+	NA	NA	NA	NA	NA	NA	NA	NA	13	5301.266546421388	-10576.44177322411	1142.082315698175	2.53120720968227e-249
-0.22512967188026228	+	+	+	NA	+	+	NA	+	NA	NA	NA	NA	NA	NA	NA	NA	14	5301.285008545543	-10574.464621858966	1144.05946706332	9.41878177836865e-250
-0.20702782285408713	+	NA	+	NA	+	NA	NA	NA	NA	+	NA	NA	NA	NA	NA	NA	12	5299.165187925643	-10574.252121524725	1144.2719673975607	8.46936546449972e-250
-0.21090873001268057	+	+	+	NA	+	NA	NA	NA	NA	+	NA	NA	NA	NA	NA	NA	13	5299.727914076494	-10573.364508534323	1145.1595803879627	5.43385645740094e-250
-0.2116176245691085	+	+	+	NA	+	+	NA	NA	NA	+	NA	NA	NA	NA	NA	NA	14	5299.746735034874	-10571.388074837629	1147.1360140846573	2.02269796534479e-250
-0.22246418289521122	+	+	+	NA	+	NA	NA	+	NA	+	NA	NA	NA	NA	NA	NA	17	5301.562648222756	-10568.971604833258	1149.5524840890284	6.04228551849464e-251
-0.22316603660182055	+	+	+	NA	+	+	NA	+	NA	+	NA	NA	NA	NA	NA	NA	18	5301.581059346239	-10566.990302565877	1151.533786356409	2.24371102758919e-251
-0.22369968953937794	+	+	+	NA	+	+	NA	+	NA	+	NA	NA	+	NA	NA	NA	22	5301.829507548093	-10559.404551932997	1159.1195369892885	5.05524376232447e-253
-0.26306045501333336	+	NA	NA	NA	NA	NA	NA	NA	NA	NA	NA	NA	NA	NA	NA	NA	3	5210.064350994648	-10414.12269598329	1304.4013929389967	1.43280775079468e-284
-0.2669449315204901	+	+	NA	NA	NA	NA	NA	NA	NA	NA	NA	NA	NA	NA	NA	NA	4	5210.603321916595	-10413.196631317545	1305.3274576047406	9.01769484882077e-285
-0.25602157478483767	+	NA	+	NA	NA	NA	NA	NA	NA	NA	NA	NA	NA	NA	NA	NA	4	5210.1565590489745	-10412.303105582305	1306.220983339981	5.7685795620679e-285
-0.25990055349092434	+	+	+	NA	NA	NA	NA	NA	NA	NA	NA	NA	NA	NA	NA	NA	5	5210.69556050788	-10411.37609848196	1307.1479904403259	3.62887369627648e-285
-0.2606094937690725	+	+	+	NA	NA	+	NA	NA	NA	NA	NA	NA	NA	NA	NA	NA	6	5210.713558933474	-10409.406081052522	1309.1180078697635	1.35515197796841e-285
