## Supplementary Table 4 for "Rate-of-change analysis in palaeoecology revisited: a new approach"

formula	Model	Type	AIC	BIC	R2_conditional	R2_marginal	ICC	RMSE	Sigma	BF	Performance_Score
success ~ DC + position + smooth + DC:position + position:smooth + DC:position:smooth + (1 | dataset_ID)	mod_detail_false_m2	glmmTMB	-119345.89555510663	-119207.42646302439	0.968173528853396	0.9677054529844251	0.014493959885711286	0.006942545475920126	536.4841930501684	4.040400087696317e-16	0.5714285714285714
success ~ DC + position + smooth + position:smooth + (1 | dataset_ID)	mod_detail_false_m1	glmmTMB	-119360.13914388417	-119278.31649856284	0.9681145943454041	0.967646782815198	0.014459505759008374	0.006950672247549768	535.5320487932786	1	0.4434578419116457
success ~ DC + diversity + position + smooth + position:smooth + (1 | dataset_ID)	mod_detail_false_m3	glmmTMB	-119358.19269148339	-119270.07599652196	0.9681152389787853	0.9676475631003507	0.014455661559131356	0.006950703490737842	535.5398577949638	0.01624043724856317	0.3947340118026087
